# Arabidopsis poly(ADP-ribose)-binding protein RCD1 interacts with Photoregulatory Protein Kinases in nuclear bodies

**DOI:** 10.1101/2020.07.02.184937

**Authors:** Julia P. Vainonen, Alexey Shapiguzov, Julia Krasensky-Wrzaczek, Richard Gossens, Raffaella De Masi, Iulia Danciu, Tuomas Puukko, Natalia Battchikova, Claudia Jonak, Lennart Wirthmueller, Michael Wrzaczek, Jaakko Kangasjärvi

**Author notes:** Corresponding author: Jaakko Kangasjärvi. These authors contributed equally to the manuscript (Julia P. Vainonen, Alexey Shapiguzov, Julia Krasensky-Wrzaczek, Richard Gossens).

## Abstract

Continuous reprogramming of gene expression in response to environmental signals is required for plant survival in changing environment. One mechanism responsible for this is signaling through hub proteins that integrate external stimuli and transcriptional responses. RADICAL-INDUCED CELL DEATH1 (RCD1) functions as a nuclear hub protein, that interacts with a variety of transcription factors through its C-terminal RST domain and acts as a co-regulator of numerous stress responses in plants. Here, a previously unknown function for RCD1 as a novel plant poly(ADP-ribose) (PAR) reader protein is described. RCD1 localizes to specific locations inside the nucleus, in a PAR-dependent manner; its N-terminal WWE domain o binds PAR and together with the PARP-like domain determines its localization to nuclear bodies (NBs), which is prevented by inhibition of PAR synthesis. RCD1 also interacts with Photoregulatory Protein Kinases (PPKs) that co-localize with RCD1 in the NBs. The PPKs, that have been associated with circadian clock, abscisic acid, and light signaling pathways, phosphorylate RCD1 at multiple sites in the intrinsically disordered region between the WWE and PARP-like domains. This affects its stability and functions in the nucleus and1 provides a mechanism where the turnover of a PAR-binding transcriptional co-regulator is controlled by nuclear protein kinases.
