## Supplemental table 3 for "Arabidopsis poly(ADP-ribose)-binding protein RCD1 interacts with Photoregulatory Protein Kinases in nuclear bodies"

### Sheet: Sheet1
Supplementary table 3. Primers used in the study
RCD1nls1/2
RCD1 NLS mutations were generated on the basis of pGWB13:RCD1(promoter)_RCD1(genomic sequence)_3xHA, and on the basis of pBm43GW:UB10(promoter)_RCD1(CDS)_3xVenus.
The function of NLS1 and NLS2 was perturbed by mutating the RCD1 genomic sequence using the following primers. Mutagenesis of NLS1 and of NLS2 was performed sequentially.
	nls1_F:	GTGAAGATGGATTCGGAAAActGAtcAAGCGCGCAGCAAGCTATGC
	nls1_R:	GCATAGCTTGCTGCGCGCTTgaTCagTTTTCCGAATCCATCTTCAC
	nls2_F:	GTGCCAAATTCCTGACAAAAtcAtcAGGCTGGAAGGTGAAAACAA
	nls2_R:	TTGTTTTCACCTTCCAGCCTgaTgaTTTTGTCAGGAATTTGGCAC
RCD1-Venus [pBm43GW:UB10(promoter)_RCD1(CDS)_3xVenus]
RCD1-Venus construct [pBm43GW:UB10(promoter)_RCD1(CDS)_3xVenus] was assembled by multiple Gateway reaction in the destination vector pBm43GW. The individual entry vectors were generated using the following primers.
UBIQUITIN10 promoter
	attB4F-pUB10:	GGGGACAACTTTGTATAGAAAAGTTGAAgtcgacgagtcagtaataaacg
	attB1R-pUB10:	GGGGACTGCTTTTTTGTACAAACTTGTctgttaatcagaaaaactcagat
RCD1 CDS
	attB1F-RCD1:	GGGGACAAGTTTGTACAAAAAAGCAGGCTaaATGGAAGCCAAGATCGTCA
	attB2R-RCD1:	GGGGACCACTTTGTACAAGAAAGCTGGGTcCAATCCACCTGCACCTTCTT
RCD1 domain deletion constructs were generated on the basis of pGWB13:RCD1(promoter)_RCD1(genomic sequence)_3xHA, and on the basis of pBm43GW:UB10(promoter)_RCD1(CDS)_3xVenus.
The deletions were introduced by PCR followed by In-Fusion (Clontech). The following primers were used.
	dWWE-R:	AGCGATTCCAGTCTTCTTAAAATAAGTG
	dWWE-F:	GCATGGATTGACAATGCAGG
	dPARP-R:	ACTGGAAAAACGGCCCACA
	dPARP-F:	GAATTTGTTGTTAGGTTCAAGCTGT
	dRST-F:	gACCCAGCTTTCTTGTACAA
	dRST-R:	CAAGAAAGCTGGGTcAATCAAATTACCTTCAGCATTGG
RCD1 constructs used in RCD1-PAR interaction experiments
	RCD1-His F	TTTTTTCTCGAGCATGGAAGCCAAGATCGTC
	RCD1-His R	TTTTTTACGCGTTTACAATCCACCTGCACC
	GSRT-RCD1 F	5'-GAATTCATGGAAGCCAAGATCGTCAA
	GST-RCD1 R	5'-GCGGCCGCTTACAATCCACCTGCACCTTC
	GST-WWERCD1 F	5'-GAATTCATGGAAGCCAAGATCGTCAAGGTG
	GST-WWERCD1 R	5'-GCGGCCGCTTAGTCAATCGATGCAAGAGGGGTTTT
	GST-RCD1ΔWWE F	5'-GAATTCATGGATAGCTGCAGCCGCAAGCTCGAA
	GST-RCD1ΔWWE R	5'-GCGGCCGCTTACAATCCACCTGCACCTTCTTC
	GST-RCD1ΔPARP-like F	Phos-GAATTTGTTGTTAGGTTCAAGCTGT
	GST-RCD1ΔPARP-like R	Phos-ACTGGAAAAACGGCCCACA
PPK and RCD1 pENTR constructs, these were recombined in Gateway LR reactions with destination vectors pH7RWG2 (RFP), pGWB414 (3HA) or pK7FWG2 (GFP)
PPKs
	PPK1_pENTR/D-Topo_fw	CACCATGCCGGAGCTTCGCCG
	PPK1_pENTR/D-Topo_rv	AGATACAGTTCGGCCATAGC
	PPK2_pENTR4_fw (Gibson)	CAAAAAAGCAGGCTCCACATGCCAGAGTTAAGAAGTGG
	PPK2_pENTR4_rv (Gibson)	GCTGGGTCTAGATATCTCGAGTTGCAAACTGTCCTCCCAAAG
	PPK3_pENTR/D-Topo_fw	CACCATGCCAGAGTTAAGAAGTGG
	PPK3_pENTR/D-Topo_rv	GCAAACTGTCCGACCATAG
	PPK4_pENTR/D-Topo_fw	CACCATGCCTGAGCTGCGTAGC
	PPK4_pENTR/D-Topo_rv	TGACACAGTTCGACCATAAC
RCD1
	RCD1_pENTR/D-Topo_fw	CACCATGGAAGCCAAGATCGTCAAG
	RCD1_pENTR/D-Topo_rv	CAATCCACCTGCACCTTCTTC
GST-PPK
PPKs were cloned into a modified pGEX6-P1, in wich an AsiSI site was introduced into the MCS. Cloning was done using the InFusion system with linker regions indicated in italic, conferring to the AsiSI restriction site
	PPK1_cloneF	GGATCTGCTGGTGCGATGCCGGAGCTTCGCCGTGGAGT
	PPK1_cloneR	CCAGCGCTACCAGCGCCAGATACAGTTCGGCCATAGC
	PPK2_cloneF	GGATCTGCTGGTGCGATGCCAGAGTTAAGAAGTG
	PPK2_cloneR	CCAGCGCTACCAGCGCCGCAAACTGTCCTCCCAAAGCATA
	PPK3_cloneF	GGATCTGCTGGTGCGCCAGAGTTAAGAAGTGGAGCAAGGAGATC
	PPK3_cloneR	CCAGCGCTACCAGCGCCGCAAACTGTCCGACCATAGCATAT
	PPK4_cloneF	GGATCTGCTGGTGCGATGCCTGAGCTGCGTAGCAA
	PPK4_cloneR	CCAGCGCTACCAGCGCCATGACACAGTTCGACCATAACAA
GST-RCD1_T204A
	T204A_F	TTAATGGTGGCGAGGCACCGAGGTTAAATTTG
	T204A_R	CAAATTTAACCTCGGTGCCTCGCCACCATTAA
