## Supplemental table 2 for "Arabidopsis poly(ADP-ribose)-binding protein RCD1 interacts with Photoregulatory Protein Kinases in nuclear bodies"

### Sheet: Sheet1
Supplementary table 2. Identified RCD1 phosphopeptides
Peptide Sequence	Best Site Probabilities	Mascot Ion Score	Replicates
VLDsSRcEDGFGK	99.69	48	2
VLDSsRcEDGFGK	99.69	48	2
AAsYAAYVTGVScAK	100	76	2
AASYAAYVTGVscAK	100	71	2
AAsYAAYVTGVscAK	100; 100	48	2
LEIDVNGGEtPR	100	31	2
LNLEEcsDEsGDNmmDDVPLAQR	100, 100	60	2
KLEAAVsK	100	53	3
LTGsEVLDK	100	52	3
FsSEIAEAR	100	53	2
FSsEIAEAR	100	71	2
QVEItKK	100	33	2
DNsGVtLEGPK	100; 100	61	2
DNsGVTLEGPK	100	65	2
DNSGVtLEGPK	100	54	2
GSGSANsVGsSTTRPK	100; 99.47	75	5
GSGsANSVGSSTTRPK	98.53	65	4
GSGSANsVGSSTTRPK	98.53	65	4
GSGSANSVGsSTTRPK	99.45	58	2
GsGSANSVGSSTtRPK	98.46; 98.46	44	2
GsGSANSVGSSttRPK	99.99; 98.64; 99.99	42	2
GSGSANSVGSsttRPK	99.99; 98.64; 99.99	41	2
EIPGsIR	100	31	3
Lowercase s and t represents phosphorylated serine and threonine, lowercase c represents carbamidomethylated cysteine, lowercase m represents oxidized methionine.
