## Supplemental table 1 for "Arabidopsis poly(ADP-ribose)-binding protein RCD1 interacts with Photoregulatory Protein Kinases in nuclear bodies"

### Sheet: Figure 1C
Source data
	Fv/Fm at 15 hours
Col-0	-0.130435
Col-0	-0.121951
Col-0	-0.130769
rcd1	0.530786
rcd1	0.647823
rcd1	0.620932
rcd1:RCD1-HA, line A	-0.152249
rcd1:RCD1-HA, line A	-0.152975
rcd1:RCD1-HA, line A	-0.153605
rcd1:RCD1-HA, line B	-0.156051
rcd1:RCD1-HA, line B	-0.142395
rcd1:RCD1-HA, line B	-0.104265
rcd1:RCD1nls-HA, line A	0.703235
rcd1:RCD1nls-HA, line A	0.626473
rcd1:RCD1nls-HA, line A	0.651674
rcd1:RCD1nls-HA, line B	0.694064
rcd1:RCD1nls-HA, line B	0.426534
rcd1:RCD1nls-HA, line B	0.512755
Univariate Analysis of Variance
Tests of Between-Subjects Effects
Dependent Variable:	Fv/Fm at 15 hrs
Source	Type III Sum of Squares	df	Mean Square	F	Sig.
Corrected Model	2.485a	5	0.496952	120.797	7.81482e-10
Intercept	0.965818	1	0.965818	234.768	3.04735e-09
VAR00011	2.48476	5	0.496952	120.797	7.81482e-10
Error	0.0493672	12	0.00411393
Total	3.49994	18
Corrected Total	2.53413	17
a. R Squared = .981 (Adjusted R Squared = .972)
Post Hoc Tests
Dependent Variable:	Fv/Fm at 15 hrs
Tukey HSD
Genotype:		Mean Difference (I-J)	Std. Error	Sig.	95% Confidence Interval
					Lower Bound	Upper Bound
Col-0	rcd1	-.7276*	0.0523701	1.11604e-07	-0.903474	-0.55166
	rcd1:RCD1-HA, line A	0.0252	0.0523701	0.995991	-0.150707	0.201107
	rcd1:RCD1-HA, line B	0.00653333	0.0523701	0.999994	-0.169374	0.18244
	rcd1:RCD1nls-HA, line A	-.7882*	0.0523701	4.49677e-08	-0.964107	-0.612293
	rcd1:RCD1nls-HA, line B	-.6722*	0.0523701	2.71922e-07	-0.848107	-0.496293
rcd1	Col-0	.7276*	0.0523701	1.11604e-07	0.55166	0.903474
	rcd1:RCD1-HA, line A	.7528*	0.0523701	7.58869e-08	0.57686	0.928674
	rcd1:RCD1-HA, line B	.7341*	0.0523701	1.0087e-07	0.558193	0.910007
	rcd1:RCD1nls-HA, line A	-0.0606333	0.0523701	0.847924	-0.23654	0.115274
	rcd1:RCD1nls-HA, line B	0.0553667	0.0523701	0.888946	-0.12054	0.231274
rcd1:RCD1-HA, line A	Col-0	-0.0252	0.0523701	0.995991	-0.201107	0.150707
	rcd1	-.7528*	0.0523701	7.58869e-08	-0.928674	-0.57686
	rcd1:RCD1-HA, line B	-0.0186667	0.0523701	0.999032	-0.194574	0.15724
	rcd1:RCD1nls-HA, line A	-.8134*	0.0523701	3.13905e-08	-0.989307	-0.637493
	rcd1:RCD1nls-HA, line B	-.6974*	0.0523701	1.79921e-07	-0.873307	-0.521493
rcd1:RCD1-HA, line B	Col-0	-0.00653333	0.0523701	0.999994	-0.18244	0.169374
	rcd1	-.7341*	0.0523701	1.0087e-07	-0.910007	-0.558193
	rcd1:RCD1-HA, line A	0.0186667	0.0523701	0.999032	-0.15724	0.194574
	rcd1:RCD1nls-HA, line A	-.7947*	0.0523701	4.09262e-08	-0.97064	-0.618826
	rcd1:RCD1nls-HA, line B	-.6787*	0.0523701	2.44e-07	-0.85464	-0.502826
rcd1:RCD1nls-HA, line A	Col-0	.7882*	0.0523701	4.49677e-08	0.612293	0.964107
	rcd1	0.0606333	0.0523701	0.847924	-0.115274	0.23654
	rcd1:RCD1-HA, line A	.8134*	0.0523701	3.13905e-08	0.637493	0.989307
	rcd1:RCD1-HA, line B	.7947*	0.0523701	4.09262e-08	0.618826	0.97064
	rcd1:RCD1nls-HA, line B	0.116	0.0523701	0.298638	-0.0599069	0.291907
rcd1:RCD1nls-HA, line B	Col-0	.6722*	0.0523701	2.71922e-07	0.496293	0.848107
	rcd1	-0.0553667	0.0523701	0.888946	-0.231274	0.12054
	rcd1:RCD1-HA, line A	.6974*	0.0523701	1.79921e-07	0.521493	0.873307
	rcd1:RCD1-HA, line B	.6787*	0.0523701	2.44e-07	0.502826	0.85464
	rcd1:RCD1nls-HA, line A	-0.116	0.0523701	0.298638	-0.291907	0.0599069
Based on observed means. The error term is Mean Square(Error) = .004.
*. The mean difference is significant at the 0.05 level.

### Sheet: Figure 2C, 5E, Suppl. 2A
Source data
Genotype	Fv/Fm at 7 hours	Fv/Fm at 15 hours
Col-0	-0.128289	-0.248408
Col-0	-0.0530504	-0.226744
Col-0	-0.144737	-0.255474
Col-0	-0.137195	-0.240741
Col-0	-0.119363	-0.270718
Col-0	-0.170213	-0.275591
rcd1	0.693333	0.691239
rcd1	0.702369	0.703507
rcd1	0.6947	0.662078
rcd1	0.68	0.638368
rcd1	0.703947	0.680174
rcd1:RCD1-HA variants:
wild type, line A	-0.12828	-0.226744
wild type, line A	-0.121951	-0.233533
wild type, line A	-0.181481	-0.265306
wild type, line A	-0.140805	-0.280255
wild type, line A	-0.156051	-0.265152
wild type, line A	-0.178182	-0.218978
wild type, line B	-0.0589681	-0.203593
wild type, line B	-0.065445	-0.227273
wild type, line B	-0.0924171	-0.255814
wild type, line B	-0.0994898	-0.271605
wild type, line B	-0.0856423	-0.240741
wild type, line B	-0.104558	-0.248408
ΔWWE, line A	0.359202	-0.125
ΔWWE, line A	0.175355	-0.153846
ΔWWE, line A	0.429338	0.0949721
ΔWWE, line A	0.646048	0.491909
ΔWWE, line A	0.44584	0.180974
ΔWWE, line A	0.419861	0.0287356
ΔWWE, line B	-0.0275482	-0.248408
ΔWWE, line B	0.169524	-0.180556
ΔWWE, line B	0.0189474	-0.209677
ΔWWE, line B	-0.0107239	-0.256579
ΔWWE, line B	0.233663	-0.125448
ΔWWE, line B	0.143689	-0.184834
ΔPARP-like, line A	0.0986547	-0.17801
ΔPARP-like, line A	0.514563	0.174556
ΔPARP-like, line A	0.0699708	-0.227273
ΔPARP-like, line A	0.29718	-0.107407
ΔPARP-like, line A	0.226345	-0.143369
ΔPARP-like, line A	0	-0.231293
ΔPARP-like, line B	0.553323	0.289926
ΔPARP-like, line B	0.0134048	-0.19403
ΔPARP-like, line B	0.0239808	-0.188172
ΔPARP-like, line B	0.441413	0.0490956
ΔPARP-like, line B	-0.0464037	-0.255814
ΔPARP-like, line B	-0.0518519	-0.265152
ΔRST, line A	0.659436	0.548159
ΔRST, line A	0.666312	0.662204
ΔRST, line A	0.691704	0.675708
ΔRST, line A	0.594839	0.458194
ΔRST, line A	0.670297	0.65528
ΔRST, line A	0.613158	0.532362
ΔRST, line B	0.684211	0.625782
ΔRST, line B	0.656648	0.663357
ΔRST, line B	0.604534	0.499215
ΔRST, line B	0.57855	0.412
ΔRST, line B	0.638889	0.601966
ΔRST, line B	0.685289	0.672932
(S/T)IDR2(A), line A	0.225263	-0.102041
(S/T)IDR2(A), line A	0.631902	0.449541
(S/T)IDR2(A), line A	-0.0265252	-0.256579
(S/T)IDR2(A), line A	0.673114	0.660488
(S/T)IDR2(A), line A	0.568015	0.361179
(S/T)IDR2(A), line A	0.485207	0.201835
(S/T)IDR2(A), line B	0.0606796	-0.190789
(S/T)IDR2(A), line B	0.120393	-0.227273
(S/T)IDR2(A), line B	0.41523	0.0556845
(S/T)IDR2(A), line B	0.686551	0.582402
(S/T)IDR2(A), line B	-0.113712	-0.227273
(S/T)IDR2(A), line B	0.212581	-0.176471
Univariate Analysis of Variance
Tests of Between-Subjects Effects								Tests of Between-Subjects Effects
Dependent Variable:	Fv/Fm at 7 hours							Dependent Variable:	Fv/Fm at 15 hours
Source	Type III Sum of Squares	df	Mean Square	F	Sig.			Source	Type III Sum of Squares	df	Mean Square	F	Sig.
Corrected Model	5.915a	11	0.537771	20.9326	1.86621e-16			Corrected Model	7.825a	11	0.711332	22.6191	3.18608e-17
Intercept	4.84373	1	4.84373	188.541	5.00182e-20			Intercept	0.454506	1	0.454506	14.4525	0.000342952
VAR00006	5.91548	11	0.537771	20.9326	1.86621e-16			VAR00006	7.82465	11	0.711332	22.6191	3.18608e-17
Error	1.51574	59	0.0256906					Error	1.85545	59	0.0314483
Total	12.0633	71						Total	10.0454	71
Corrected Total	7.43123	70						Corrected Total	9.6801	70
a. R Squared = .796 (Adjusted R Squared = .758)								a. R Squared = .808 (Adjusted R Squared = .773)
Post Hoc Tests								Post Hoc Tests
Dependent Variable:	Fv/Fm at 7 hours							Dependent Variable:	Fv/Fm at 15 hours
Tukey HSD								Tukey HSD
Genotype		Mean Difference (I-J)	Std. Error	Sig.	95% Confidence Interval			Genotype		Mean Difference (I-J)	Std. Error	Sig.	95% Confidence Interval
					Lower Bound	Upper Bound							Lower Bound	Upper Bound
Col-0	rcd1	-.8201*	0.0970561	6.21191e-10	-1.15035	-0.489912		Col-0	rcd1	-.9280*	0.107383	2.96399e-10	-1.29336	-0.562644
	wild type, line A	0.0256667	0.0925393	1	-0.289187	0.340521			wild type, line A	-0.00466667	0.102385	1	-0.35302	0.343687
	wild type, line B	-0.041	0.0925393	0.999999	-0.355854	0.273854			wild type, line B	-0.0116667	0.102385	1	-0.36002	0.336687
	ΔWWE, line A	-.5378*	0.0925393	1.63694e-05	-0.852687	-0.222979			ΔWWE, line A	-0.339333	0.102385	0.0629191	-0.687687	0.00902027
	ΔWWE, line B	-0.213333	0.0925393	0.484519	-0.528187	0.101521			ΔWWE, line B	-0.052	0.102385	0.999996	-0.400354	0.296354
	ΔPARP-like, line A	-.3265*	0.0925393	0.0355956	-0.641354	-0.0116461			ΔPARP-like, line A	-0.1345	0.102385	0.974011	-0.482854	0.213854
	ΔPARP-like, line B	-0.280833	0.0925393	0.124333	-0.595687	0.0340206			ΔPARP-like, line B	-0.159	0.102385	0.918587	-0.507354	0.189354
	ΔRST, line A	-.7745*	0.0925393	8.48543e-10	-1.08935	-0.459646			ΔRST, line A	-.8415*	0.102385	1.51948e-09	-1.18985	-0.493146
	ΔRST, line B	-.7668*	0.0925393	1.16931e-09	-1.08169	-0.451979			ΔRST, line B	-.8322*	0.102385	2.16381e-09	-1.18052	-0.483813
	(S/T)IDR2(A), line A	-.5513*	0.0925393	9.4555e-06	-0.866187	-0.236479			(S/T)IDR2(A), line A	-.4720*	0.102385	0.00123403	-0.820354	-0.123646
	(S/T)IDR2(A), line B	-.3557*	0.0925393	0.0144027	-0.670521	-0.0408128			(S/T)IDR2(A), line B	-0.2225	0.102385	0.574648	-0.570854	0.125854
rcd1	Col-0	.8201*	0.0970561	6.21191e-10	0.489912	1.15035		rcd1	Col-0	.9280*	0.107383	2.96399e-10	0.562644	1.29336
	wild type, line A	.8458*	0.0970561	2.24268e-10	0.515578	1.17602			wild type, line A	.9233*	0.107383	3.50383e-10	0.557977	1.28869
	wild type, line B	.7791*	0.0970561	3.19169e-09	0.448912	1.10935			wild type, line B	.9163*	0.107383	4.50453e-10	0.550977	1.28169
	ΔWWE, line A	0.2823	0.0970561	0.164697	-0.0479215	0.612522			ΔWWE, line A	.5887*	0.107383	5.57881e-05	0.22331	0.954023
	ΔWWE, line B	.6068*	0.0970561	3.09426e-06	0.276578	0.937022			ΔWWE, line B	.8760*	0.107383	1.92646e-09	0.510644	1.24136
	ΔPARP-like, line A	.4936*	0.0970561	0.000234561	0.163412	0.823855			ΔPARP-like, line A	.7935*	0.107383	3.81888e-08	0.428144	1.15886
	ΔPARP-like, line B	.5393*	0.0970561	4.2365e-05	0.209078	0.869522			ΔPARP-like, line B	.7690*	0.107383	9.2717e-08	0.403644	1.13436
	ΔRST, line A	0.0456333	0.0970561	0.999998	-0.284588	0.375855			ΔRST, line A	0.0865	0.107383	0.999602	-0.278856	0.451856
	ΔRST, line B	0.0533	0.0970561	0.999991	-0.276922	0.383522			ΔRST, line B	0.0958333	0.107383	0.998966	-0.269523	0.46119
	(S/T)IDR2(A), line A	0.2688	0.0970561	0.219965	-0.0614215	0.599022			(S/T)IDR2(A), line A	.4560*	0.107383	0.00411513	0.0906437	0.821356
	(S/T)IDR2(A), line B	.4645*	0.0970561	0.000675642	0.134245	0.794688			(S/T)IDR2(A), line B	.7055*	0.107383	9.14414e-07	0.340144	1.07086
wild type, line A	Col-0	-0.0256667	0.0925393	1	-0.340521	0.289187		wild type, line A	Col-0	0.00466667	0.102385	1	-0.343687	0.35302
	rcd1	-.8458*	0.0970561	2.24268e-10	-1.17602	-0.515578			rcd1	-.9233*	0.107383	3.50383e-10	-1.28869	-0.557977
	wild type, line B	-0.0666667	0.0925393	0.999864	-0.381521	0.248187			wild type, line B	-0.007	0.102385	1	-0.355354	0.341354
	ΔWWE, line A	-.5635*	0.0925393	5.7488e-06	-0.878354	-0.248646			ΔWWE, line A	-0.334667	0.102385	0.07067	-0.68302	0.0136869
	ΔWWE, line B	-0.239	0.0925393	0.312747	-0.553854	0.0758539			ΔWWE, line B	-0.0473333	0.102385	0.999999	-0.395687	0.30102
	ΔPARP-like, line A	-.3522*	0.0925393	0.016115	-0.667021	-0.0373128			ΔPARP-like, line A	-0.129833	0.102385	0.980034	-0.478187	0.21852
	ΔPARP-like, line B	-0.3065	0.0925393	0.0632712	-0.621354	0.00835389			ΔPARP-like, line B	-0.154333	0.102385	0.932635	-0.502687	0.19402
	ΔRST, line A	-.8002*	0.0925393	2.91e-10	-1.11502	-0.485313			ΔRST, line A	-.8368*	0.102385	1.81317e-09	-1.18519	-0.48848
	ΔRST, line B	-.7925*	0.0925393	4.00362e-10	-1.10735	-0.477646			ΔRST, line B	-.8275*	0.102385	2.58248e-09	-1.17585	-0.479146
	(S/T)IDR2(A), line A	-.5770*	0.0925393	3.29999e-06	-0.891854	-0.262146			(S/T)IDR2(A), line A	-.4673*	0.102385	0.00143999	-0.815687	-0.11898
	(S/T)IDR2(A), line B	-.3813*	0.0925393	0.00614511	-0.696187	-0.0664794			(S/T)IDR2(A), line B	-0.217833	0.102385	0.605902	-0.566187	0.13052
wild type, line B	Col-0	0.041	0.0925393	0.999999	-0.273854	0.355854		wild type, line B	Col-0	0.0116667	0.102385	1	-0.336687	0.36002
	rcd1	-.7791*	0.0970561	3.19169e-09	-1.10935	-0.448912			rcd1	-.9163*	0.107383	4.50453e-10	-1.28169	-0.550977
	wild type, line A	0.0666667	0.0925393	0.999864	-0.248187	0.381521			wild type, line A	0.007	0.102385	1	-0.341354	0.355354
	ΔWWE, line A	-.4968*	0.0925393	8.44389e-05	-0.811687	-0.181979			ΔWWE, line A	-0.327667	0.102385	0.0838188	-0.67602	0.0206869
	ΔWWE, line B	-0.172333	0.0925393	0.776651	-0.487187	0.142521			ΔWWE, line B	-0.0403333	0.102385	1	-0.388687	0.30802
	ΔPARP-like, line A	-0.2855	0.0925393	0.110588	-0.600354	0.0293539			ΔPARP-like, line A	-0.122833	0.102385	0.986987	-0.471187	0.22552
	ΔPARP-like, line B	-0.239833	0.0925393	0.307799	-0.554687	0.0750206			ΔPARP-like, line B	-0.147333	0.102385	0.950467	-0.495687	0.20102
	ΔRST, line A	-.7335*	0.0925393	4.73086e-09	-1.04835	-0.418646			ΔRST, line A	-.8298*	0.102385	2.36387e-09	-1.17819	-0.48148
	ΔRST, line B	-.7258*	0.0925393	6.52842e-09	-1.04069	-0.410979			ΔRST, line B	-.8205*	0.102385	3.36762e-09	-1.16885	-0.472146
	(S/T)IDR2(A), line A	-.5103*	0.0925393	4.94363e-05	-0.825187	-0.195479			(S/T)IDR2(A), line A	-.4603*	0.102385	0.00181204	-0.808687	-0.11198
	(S/T)IDR2(A), line B	-0.314667	0.0925393	0.0502684	-0.629521	0.000187218			(S/T)IDR2(A), line B	-0.210833	0.102385	0.652277	-0.559187	0.13752
ΔWWE, line A	Col-0	.5378*	0.0925393	1.63694e-05	0.222979	0.852687		ΔWWE, line A	Col-0	0.339333	0.102385	0.0629191	-0.00902027	0.687687
	rcd1	-0.2823	0.0970561	0.164697	-0.612522	0.0479215			rcd1	-.5887*	0.107383	5.57881e-05	-0.954023	-0.22331
	wild type, line A	.5635*	0.0925393	5.7488e-06	0.248646	0.878354			wild type, line A	0.334667	0.102385	0.07067	-0.0136869	0.68302
	wild type, line B	.4968*	0.0925393	8.44389e-05	0.181979	0.811687			wild type, line B	0.327667	0.102385	0.0838188	-0.0206869	0.67602
	ΔWWE, line B	.3245*	0.0925393	0.0377696	0.00964611	0.639354			ΔWWE, line B	0.287333	0.102385	0.204177	-0.0610203	0.635687
	ΔPARP-like, line A	0.211333	0.0925393	0.499083	-0.103521	0.526187			ΔPARP-like, line A	0.204833	0.102385	0.691077	-0.14352	0.553187
	ΔPARP-like, line B	0.257	0.0925393	0.216613	-0.0578539	0.571854			ΔPARP-like, line B	0.180333	0.102385	0.831517	-0.16802	0.528687
	ΔRST, line A	-0.236667	0.0925393	0.326845	-0.551521	0.0781872			ΔRST, line A	-.5022*	0.102385	0.00044588	-0.85052	-0.153813
	ΔRST, line B	-0.229	0.0925393	0.375563	-0.543854	0.0858539			ΔRST, line B	-.4928*	0.102385	0.000613121	-0.841187	-0.14448
	(S/T)IDR2(A), line A	-0.0135	0.0925393	1	-0.328354	0.301354			(S/T)IDR2(A), line A	-0.132667	0.102385	0.976522	-0.48102	0.215687
	(S/T)IDR2(A), line B	0.182167	0.0925393	0.71178	-0.132687	0.497021			(S/T)IDR2(A), line B	0.116833	0.102385	0.991285	-0.23152	0.465187
ΔWWE, line B	Col-0	0.213333	0.0925393	0.484519	-0.101521	0.528187		ΔWWE, line B	Col-0	0.052	0.102385	0.999996	-0.296354	0.400354
	rcd1	-.6068*	0.0970561	3.09426e-06	-0.937022	-0.276578			rcd1	-.8760*	0.107383	1.92646e-09	-1.24136	-0.510644
	wild type, line A	0.239	0.0925393	0.312747	-0.0758539	0.553854			wild type, line A	0.0473333	0.102385	0.999999	-0.30102	0.395687
	wild type, line B	0.172333	0.0925393	0.776651	-0.142521	0.487187			wild type, line B	0.0403333	0.102385	1	-0.30802	0.388687
	ΔWWE, line A	-.3245*	0.0925393	0.0377696	-0.639354	-0.00964611			ΔWWE, line A	-0.287333	0.102385	0.204177	-0.635687	0.0610203
	ΔPARP-like, line A	-0.113167	0.0925393	0.984885	-0.428021	0.201687			ΔPARP-like, line A	-0.0825	0.102385	0.999601	-0.430854	0.265854
	ΔPARP-like, line B	-0.0675	0.0925393	0.999846	-0.382354	0.247354			ΔPARP-like, line B	-0.107	0.102385	0.995814	-0.455354	0.241354
	ΔRST, line A	-.5612*	0.0925393	6.32573e-06	-0.876021	-0.246313			ΔRST, line A	-.7895*	0.102385	1.09275e-08	-1.13785	-0.441146
	ΔRST, line B	-.5535*	0.0925393	8.65537e-06	-0.868354	-0.238646			ΔRST, line B	-.7802*	0.102385	1.55794e-08	-1.12852	-0.431813
	(S/T)IDR2(A), line A	-.3380*	0.0925393	0.025134	-0.652854	-0.0231461			(S/T)IDR2(A), line A	-.4200*	0.102385	0.00651618	-0.768354	-0.0716464
	(S/T)IDR2(A), line B	-0.142333	0.0925393	0.923366	-0.457187	0.172521			(S/T)IDR2(A), line B	-0.1705	0.102385	0.876284	-0.518854	0.177854
ΔPARP-like, line A	Col-0	.3265*	0.0925393	0.0355956	0.0116461	0.641354		ΔPARP-like, line A	Col-0	0.1345	0.102385	0.974011	-0.213854	0.482854
	rcd1	-.4936*	0.0970561	0.000234561	-0.823855	-0.163412			rcd1	-.7935*	0.107383	3.81888e-08	-1.15886	-0.428144
	wild type, line A	.3522*	0.0925393	0.016115	0.0373128	0.667021			wild type, line A	0.129833	0.102385	0.980034	-0.21852	0.478187
	wild type, line B	0.2855	0.0925393	0.110588	-0.0293539	0.600354			wild type, line B	0.122833	0.102385	0.986987	-0.22552	0.471187
	ΔWWE, line A	-0.211333	0.0925393	0.499083	-0.526187	0.103521			ΔWWE, line A	-0.204833	0.102385	0.691077	-0.553187	0.14352
	ΔWWE, line B	0.113167	0.0925393	0.984885	-0.201687	0.428021			ΔWWE, line B	0.0825	0.102385	0.999601	-0.265854	0.430854
	ΔPARP-like, line B	0.0456667	0.0925393	0.999997	-0.269187	0.360521			ΔPARP-like, line B	-0.0245	0.102385	1	-0.372854	0.323854
	ΔRST, line A	-.4480*	0.0925393	0.000556801	-0.762854	-0.133146			ΔRST, line A	-.7070*	0.102385	2.50358e-07	-1.05535	-0.358646
	ΔRST, line B	-.4403*	0.0925393	0.00074238	-0.755187	-0.125479			ΔRST, line B	-.6977*	0.102385	3.56311e-07	-1.04602	-0.349313
	(S/T)IDR2(A), line A	-0.224833	0.0925393	0.403451	-0.539687	0.0900206			(S/T)IDR2(A), line A	-0.3375	0.102385	0.0658721	-0.685854	0.0108536
	(S/T)IDR2(A), line B	-0.0291667	0.0925393	1	-0.344021	0.285687			(S/T)IDR2(A), line B	-0.088	0.102385	0.999269	-0.436354	0.260354
ΔPARP-like, line B	Col-0	0.280833	0.0925393	0.124333	-0.0340206	0.595687		ΔPARP-like, line B	Col-0	0.159	0.102385	0.918587	-0.189354	0.507354
	rcd1	-.5393*	0.0970561	4.2365e-05	-0.869522	-0.209078			rcd1	-.7690*	0.107383	9.2717e-08	-1.13436	-0.403644
	wild type, line A	0.3065	0.0925393	0.0632712	-0.00835389	0.621354			wild type, line A	0.154333	0.102385	0.932635	-0.19402	0.502687
	wild type, line B	0.239833	0.0925393	0.307799	-0.0750206	0.554687			wild type, line B	0.147333	0.102385	0.950467	-0.20102	0.495687
	ΔWWE, line A	-0.257	0.0925393	0.216613	-0.571854	0.0578539			ΔWWE, line A	-0.180333	0.102385	0.831517	-0.528687	0.16802
	ΔWWE, line B	0.0675	0.0925393	0.999846	-0.247354	0.382354			ΔWWE, line B	0.107	0.102385	0.995814	-0.241354	0.455354
	ΔPARP-like, line A	-0.0456667	0.0925393	0.999997	-0.360521	0.269187			ΔPARP-like, line A	0.0245	0.102385	1	-0.323854	0.372854
	ΔRST, line A	-.4937*	0.0925393	9.56627e-05	-0.808521	-0.178813			ΔRST, line A	-.6825*	0.102385	6.31528e-07	-1.03085	-0.334146
	ΔRST, line B	-.4860*	0.0925393	0.000129241	-0.800854	-0.171146			ΔRST, line B	-.6732*	0.102385	8.9742e-07	-1.02152	-0.324813
	(S/T)IDR2(A), line A	-0.2705	0.0925393	0.159616	-0.585354	0.0443539			(S/T)IDR2(A), line A	-0.313	0.102385	0.118085	-0.661354	0.0353536
	(S/T)IDR2(A), line B	-0.0748333	0.0925393	0.999587	-0.389687	0.240021			(S/T)IDR2(A), line B	-0.0635	0.102385	0.999969	-0.411854	0.284854
ΔRST, line A	Col-0	.7745*	0.0925393	8.48543e-10	0.459646	1.08935		ΔRST, line A	Col-0	.8415*	0.102385	1.51948e-09	0.493146	1.18985
	rcd1	-0.0456333	0.0970561	0.999998	-0.375855	0.284588			rcd1	-0.0865	0.107383	0.999602	-0.451856	0.278856
	wild type, line A	.8002*	0.0925393	2.91e-10	0.485313	1.11502			wild type, line A	.8368*	0.102385	1.81317e-09	0.48848	1.18519
	wild type, line B	.7335*	0.0925393	4.73086e-09	0.418646	1.04835			wild type, line B	.8298*	0.102385	2.36387e-09	0.48148	1.17819
	ΔWWE, line A	0.236667	0.0925393	0.326845	-0.0781872	0.551521			ΔWWE, line A	.5022*	0.102385	0.00044588	0.153813	0.85052
	ΔWWE, line B	.5612*	0.0925393	6.32573e-06	0.246313	0.876021			ΔWWE, line B	.7895*	0.102385	1.09275e-08	0.441146	1.13785
	ΔPARP-like, line A	.4480*	0.0925393	0.000556801	0.133146	0.762854			ΔPARP-like, line A	.7070*	0.102385	2.50358e-07	0.358646	1.05535
	ΔPARP-like, line B	.4937*	0.0925393	9.56627e-05	0.178813	0.808521			ΔPARP-like, line B	.6825*	0.102385	6.31528e-07	0.334146	1.03085
	ΔRST, line B	0.00766667	0.0925393	1	-0.307187	0.322521			ΔRST, line B	0.00933333	0.102385	1	-0.33902	0.357687
	(S/T)IDR2(A), line A	0.223167	0.0925393	0.414854	-0.0916872	0.538021			(S/T)IDR2(A), line A	.3695*	0.102385	0.0284352	0.0211464	0.717854
	(S/T)IDR2(A), line B	.4188*	0.0925393	0.00163911	0.103979	0.733687			(S/T)IDR2(A), line B	.6190*	0.102385	6.77996e-06	0.270646	0.967354
ΔRST, line B	Col-0	.7668*	0.0925393	1.16931e-09	0.451979	1.08169		ΔRST, line B	Col-0	.8322*	0.102385	2.16381e-09	0.483813	1.18052
	rcd1	-0.0533	0.0970561	0.999991	-0.383522	0.276922			rcd1	-0.0958333	0.107383	0.998966	-0.46119	0.269523
	wild type, line A	.7925*	0.0925393	4.00362e-10	0.477646	1.10735			wild type, line A	.8275*	0.102385	2.58248e-09	0.479146	1.17585
	wild type, line B	.7258*	0.0925393	6.52842e-09	0.410979	1.04069			wild type, line B	.8205*	0.102385	3.36762e-09	0.472146	1.16885
	ΔWWE, line A	0.229	0.0925393	0.375563	-0.0858539	0.543854			ΔWWE, line A	.4928*	0.102385	0.000613121	0.14448	0.841187
	ΔWWE, line B	.5535*	0.0925393	8.65537e-06	0.238646	0.868354			ΔWWE, line B	.7802*	0.102385	1.55794e-08	0.431813	1.12852
	ΔPARP-like, line A	.4403*	0.0925393	0.00074238	0.125479	0.755187			ΔPARP-like, line A	.6977*	0.102385	3.56311e-07	0.349313	1.04602
	ΔPARP-like, line B	.4860*	0.0925393	0.000129241	0.171146	0.800854			ΔPARP-like, line B	.6732*	0.102385	8.9742e-07	0.324813	1.02152
	ΔRST, line A	-0.00766667	0.0925393	1	-0.322521	0.307187			ΔRST, line A	-0.00933333	0.102385	1	-0.357687	0.33902
	(S/T)IDR2(A), line A	0.2155	0.0925393	0.468867	-0.0993539	0.530354			(S/T)IDR2(A), line A	.3602*	0.102385	0.0366346	0.0118131	0.70852
	(S/T)IDR2(A), line B	.4112*	0.0925393	0.00216176	0.0963128	0.726021			(S/T)IDR2(A), line B	.6097*	0.102385	9.57026e-06	0.261313	0.95802
(S/T)IDR2(A), line A	Col-0	.5513*	0.0925393	9.4555e-06	0.236479	0.866187		(S/T)IDR2(A), line A	Col-0	.4720*	0.102385	0.00123403	0.123646	0.820354
	rcd1	-0.2688	0.0970561	0.219965	-0.599022	0.0614215			rcd1	-.4560*	0.107383	0.00411513	-0.821356	-0.0906437
	wild type, line A	.5770*	0.0925393	3.29999e-06	0.262146	0.891854			wild type, line A	.4673*	0.102385	0.00143999	0.11898	0.815687
	wild type, line B	.5103*	0.0925393	4.94363e-05	0.195479	0.825187			wild type, line B	.4603*	0.102385	0.00181204	0.11198	0.808687
	ΔWWE, line A	0.0135	0.0925393	1	-0.301354	0.328354			ΔWWE, line A	0.132667	0.102385	0.976522	-0.215687	0.48102
	ΔWWE, line B	.3380*	0.0925393	0.025134	0.0231461	0.652854			ΔWWE, line B	.4200*	0.102385	0.00651618	0.0716464	0.768354
	ΔPARP-like, line A	0.224833	0.0925393	0.403451	-0.0900206	0.539687			ΔPARP-like, line A	0.3375	0.102385	0.0658721	-0.0108536	0.685854
	ΔPARP-like, line B	0.2705	0.0925393	0.159616	-0.0443539	0.585354			ΔPARP-like, line B	0.313	0.102385	0.118085	-0.0353536	0.661354
	ΔRST, line A	-0.223167	0.0925393	0.414854	-0.538021	0.0916872			ΔRST, line A	-.3695*	0.102385	0.0284352	-0.717854	-0.0211464
	ΔRST, line B	-0.2155	0.0925393	0.468867	-0.530354	0.0993539			ΔRST, line B	-.3602*	0.102385	0.0366346	-0.70852	-0.0118131
	(S/T)IDR2(A), line B	0.195667	0.0925393	0.614897	-0.119187	0.510521			(S/T)IDR2(A), line B	0.2495	0.102385	0.398883	-0.0988536	0.597854
(S/T)IDR2(A), line B	Col-0	.3557*	0.0925393	0.0144027	0.0408128	0.670521		(S/T)IDR2(A), line B	Col-0	0.2225	0.102385	0.574648	-0.125854	0.570854
	rcd1	-.4645*	0.0970561	0.000675642	-0.794688	-0.134245			rcd1	-.7055*	0.107383	9.14414e-07	-1.07086	-0.340144
	wild type, line A	.3813*	0.0925393	0.00614511	0.0664794	0.696187			wild type, line A	0.217833	0.102385	0.605902	-0.13052	0.566187
	wild type, line B	0.314667	0.0925393	0.0502684	-0.000187218	0.629521			wild type, line B	0.210833	0.102385	0.652277	-0.13752	0.559187
	ΔWWE, line A	-0.182167	0.0925393	0.71178	-0.497021	0.132687			ΔWWE, line A	-0.116833	0.102385	0.991285	-0.465187	0.23152
	ΔWWE, line B	0.142333	0.0925393	0.923366	-0.172521	0.457187			ΔWWE, line B	0.1705	0.102385	0.876284	-0.177854	0.518854
	ΔPARP-like, line A	0.0291667	0.0925393	1	-0.285687	0.344021			ΔPARP-like, line A	0.088	0.102385	0.999269	-0.260354	0.436354
	ΔPARP-like, line B	0.0748333	0.0925393	0.999587	-0.240021	0.389687			ΔPARP-like, line B	0.0635	0.102385	0.999969	-0.284854	0.411854
	ΔRST, line A	-.4188*	0.0925393	0.00163911	-0.733687	-0.103979			ΔRST, line A	-.6190*	0.102385	6.77996e-06	-0.967354	-0.270646
	ΔRST, line B	-.4112*	0.0925393	0.00216176	-0.726021	-0.0963128			ΔRST, line B	-.6097*	0.102385	9.57026e-06	-0.95802	-0.261313
	(S/T)IDR2(A), line A	-0.195667	0.0925393	0.614897	-0.510521	0.119187			(S/T)IDR2(A), line A	-0.2495	0.102385	0.398883	-0.597854	0.0988536
Based on observed means. The error term is Mean Square(Error) = .026.								Based on observed means. The error term is Mean Square(Error) = .031.
*. The mean difference is significant at the 0.05 level.								*. The mean difference is significant at the 0.05 level.

### Sheet: Figure 2D, Suppl. 2B
Source data
Genotype	Day of the first opened flower (after germination)	Number of expanded rosette leaves
Col-0	42	27
Col-0	43	29
Col-0	43	32
Col-0	44	32
Col-0	46	32
Col-0	47	36
Col-0	47	34
rcd1	36	19
rcd1	36	16
rcd1	37	27
rcd1	38	24
rcd1	38	21
rcd1	38	20
rcd1	40	19
rcd1	47	29
rcd1:RCD1-HA variants:
wild type, line A	43	32
wild type, line A	43	27
wild type, line A	43	32
wild type, line A	44	33
wild type, line A	44	36
wild type, line A	44	36
wild type, line A	46	34
wild type, line A	47	34
wild type, line B	40	31
wild type, line B	40	31
wild type, line B	40	30
wild type, line B	43	27
wild type, line B	43	25
wild type, line B	44	35
wild type, line B	44	35
wild type, line B	51	39
ΔWWE, line A	35	23
ΔWWE, line A	38	24
ΔWWE, line A	38	25
ΔWWE, line A	38	26
ΔWWE, line A	40	28
ΔWWE, line A	40	26
ΔWWE, line A	43	32
ΔWWE, line A	43	27
ΔWWE, line B	37	23
ΔWWE, line B	37	24
ΔWWE, line B	38	26
ΔWWE, line B	38	25
ΔWWE, line B	38	27
ΔWWE, line B	38	24
ΔWWE, line B	39	25
ΔWWE, line B	40	24
ΔPARP-like, line A	36	16
ΔPARP-like, line A	38	28
ΔPARP-like, line A	40	31
ΔPARP-like, line A	42	29
ΔPARP-like, line A	43	28
ΔPARP-like, line A	44	31
ΔPARP-like, line A	44	32
ΔPARP-like, line A	45	32
ΔPARP-like, line B	40	31
ΔPARP-like, line B	40	30
ΔPARP-like, line B	40	34
ΔPARP-like, line B	41	34
ΔPARP-like, line B	41	33
ΔPARP-like, line B	41	26
ΔPARP-like, line B	44	34
ΔRST, line A	33	18
ΔRST, line A	33	21
ΔRST, line A	35	19
ΔRST, line A	37	22
ΔRST, line A	40	22
ΔRST, line B	32	19
ΔRST, line B	33	19
ΔRST, line B	33	18
ΔRST, line B	33	19
ΔRST, line B	33	16
ΔRST, line B	34	20
ΔRST, line B	36	19
ΔRST, line B	37	19
(S/T)IDR2(A), line A	34	25
(S/T)IDR2(A), line A	34	22
(S/T)IDR2(A), line A	38	21
(S/T)IDR2(A), line A	38	23
(S/T)IDR2(A), line A	38	20
(S/T)IDR2(A), line A	40	23
(S/T)IDR2(A), line A	42	28
(S/T)IDR2(A), line B	34	26
(S/T)IDR2(A), line B	38	25
(S/T)IDR2(A), line B	38	26
(S/T)IDR2(A), line B	39	27
(S/T)IDR2(A), line B	39	25
(S/T)IDR2(A), line B	40	26
(S/T)IDR2(A), line B	40	27
Univariate Analysis of Variance
Tests of Between-Subjects Effects								Tests of Between-Subjects Effects
Dependent Variable:	Day of the first opened flower (after germination)							Dependent Variable:	Number of expanded rosette leaves
Source	Type III Sum of Squares	df	Mean Square	F	Sig.			Source	Type III Sum of Squares	df	Mean Square	F	Sig.
Corrected Model	887.672a	11	80.6975	12.4455	4.19261e-13			Corrected Model	1914.649a	11	174.059	17.2538	1.33871e-16
Intercept	137716	1	137716	21239.2	8.5631e-96			Intercept	61264.4	1	61264.4	6072.9	5.2292e-75
VAR00001	887.672	11	80.6975	12.4455	4.19261e-13			VAR00001	1914.65	11	174.059	17.2538	1.33871e-16
Error	499.271	77	6.48404					Error	776.789	77	10.0882
Total	142271	89						Total	65643	89
Corrected Total	1386.94	88						Corrected Total	2691.44	88
a. R Squared = .640 (Adjusted R Squared = .589)								a. R Squared = .711 (Adjusted R Squared = .670)
Post Hoc Tests								Post Hoc Tests
Dependent Variable:	Day of the first opened flower (after germination)							Dependent Variable:	Number of expanded rosette leaves
Tukey HSD								Tukey HSD
Genotype		Mean Difference (I-J)	Std. Error	Sig.	95% Confidence Interval			Genotype		Mean Difference (I-J)	Std. Error	Sig.	95% Confidence Interval
					Lower Bound	Upper Bound							Lower Bound	Upper Bound
Col-0	rcd1	5.8214*	1.31788	0.00180965	1.37938	10.2635		Col-0	rcd1	9.8393*	1.64383	4.07504e-06	4.29856	15.38
	wild type, line A	0.321429	1.31788	1	-4.12062	4.76348			wild type, line A	-1.28571	1.64383	0.999718	-6.82644	4.25501
	wild type, line B	1.44643	1.31788	0.993953	-2.99562	5.88848			wild type, line B	0.0892857	1.64383	1	-5.45144	5.63001
	ΔWWE, line A	5.1964*	1.31788	0.00900946	0.754377	9.63848			ΔWWE, line A	5.33929	1.64383	0.0694397	-0.201443	10.88
	ΔWWE, line B	6.4464*	1.31788	0.000319011	2.00438	10.8885			ΔWWE, line B	6.9643*	1.64383	0.003393	1.42356	12.505
	ΔPARP-like, line A	3.07143	1.31788	0.464766	-1.37062	7.51348			ΔPARP-like, line A	3.33929	1.64383	0.671022	-2.20144	8.88001
	ΔPARP-like, line B	3.57143	1.3611	0.285093	-1.0163	8.15916			ΔPARP-like, line B	0	1.69774	1	-5.72244	5.72244
	ΔRST, line A	8.9714*	1.49101	3.57509e-06	3.94582	13.997			ΔRST, line A	11.3143*	1.85979	2.70729e-06	5.04567	17.5829
	ΔRST, line B	10.6964*	1.31788	3.98433e-10	6.25438	15.1385			ΔRST, line B	13.0893*	1.64383	7.86609e-10	7.54856	18.63
	(S/T)IDR2(A), line A	6.8571*	1.3611	0.000182617	2.26941	11.4449			(S/T)IDR2(A), line A	8.5714*	1.69774	0.000175217	2.84899	14.2939
	(S/T)IDR2(A), line B	6.2857*	1.3611	0.000880101	1.69798	10.8734			(S/T)IDR2(A), line B	5.71429	1.69774	0.0506619	-0.00815386	11.4367
rcd1	Col-0	-5.8214*	1.31788	0.00180965	-10.2635	-1.37938		rcd1	Col-0	-9.8393*	1.64383	4.07504e-06	-15.38	-4.29856
	wild type, line A	-5.5000*	1.27319	0.00254602	-9.79143	-1.20857			wild type, line A	-11.1250*	1.58809	5.27556e-08	-16.4779	-5.77215
	wild type, line B	-4.3750*	1.27319	0.0416815	-8.66643	-0.0835705			wild type, line B	-9.7500*	1.58809	2.14326e-06	-15.1029	-4.39715
	ΔWWE, line A	-0.625	1.27319	0.999997	-4.91643	3.66643			ΔWWE, line A	-4.5	1.58809	0.186997	-9.85285	0.852852
	ΔWWE, line B	0.625	1.27319	0.999997	-3.66643	4.91643			ΔWWE, line B	-2.875	1.58809	0.807315	-8.22785	2.47785
	ΔPARP-like, line A	-2.75	1.27319	0.582692	-7.04143	1.54143			ΔPARP-like, line A	-6.5000*	1.58809	0.00551177	-11.8529	-1.14715
	ΔPARP-like, line B	-2.25	1.31788	0.859354	-6.69205	2.19205			ΔPARP-like, line B	-9.8393*	1.64383	4.07504e-06	-15.38	-4.29856
	ΔRST, line A	3.15	1.45166	0.575721	-1.74298	8.04298			ΔRST, line A	1.475	1.81071	0.999584	-4.62819	7.57819
	ΔRST, line B	4.8750*	1.27319	0.0129513	0.58357	9.16643			ΔRST, line B	3.25	1.58809	0.660861	-2.10285	8.60285
	(S/T)IDR2(A), line A	1.03571	1.31788	0.999705	-3.40634	5.47777			(S/T)IDR2(A), line A	-1.26786	1.64383	0.999753	-6.80859	4.27287
	(S/T)IDR2(A), line B	0.464286	1.31788	1	-3.97777	4.90634			(S/T)IDR2(A), line B	-4.125	1.64383	0.35012	-9.66573	1.41573
wild type, line A	Col-0	-0.321429	1.31788	1	-4.76348	4.12062		wild type, line A	Col-0	1.28571	1.64383	0.999718	-4.25501	6.82644
	rcd1	5.5000*	1.27319	0.00254602	1.20857	9.79143			rcd1	11.1250*	1.58809	5.27556e-08	5.77215	16.4779
	wild type, line B	1.125	1.27319	0.99911	-3.16643	5.41643			wild type, line B	1.375	1.58809	0.999263	-3.97785	6.72785
	ΔWWE, line A	4.8750*	1.27319	0.0129513	0.58357	9.16643			ΔWWE, line A	6.6250*	1.58809	0.00423222	1.27215	11.9779
	ΔWWE, line B	6.1250*	1.27319	0.000432166	1.83357	10.4164			ΔWWE, line B	8.2500*	1.58809	9.94238e-05	2.89715	13.6029
	ΔPARP-like, line A	2.75	1.27319	0.582692	-1.54143	7.04143			ΔPARP-like, line A	4.625	1.58809	0.157325	-0.727852	9.97785
	ΔPARP-like, line B	3.25	1.31788	0.376572	-1.19205	7.69205			ΔPARP-like, line B	1.28571	1.64383	0.999718	-4.25501	6.82644
	ΔRST, line A	8.6500*	1.45166	4.55629e-06	3.75702	13.543			ΔRST, line A	12.6000*	1.81071	6.46051e-08	6.49681	18.7032
	ΔRST, line B	10.3750*	1.27319	3.45208e-10	6.08357	14.6664			ΔRST, line B	14.3750*	1.58809	6.99119e-12	9.02215	19.7279
	(S/T)IDR2(A), line A	6.5357*	1.31788	0.00024673	2.09366	10.9778			(S/T)IDR2(A), line A	9.8571*	1.64383	3.89504e-06	4.31641	15.3979
	(S/T)IDR2(A), line B	5.9643*	1.31788	0.00122977	1.52223	10.4063			(S/T)IDR2(A), line B	7.0000*	1.64383	0.0031493	1.45927	12.5407
wild type, line B	Col-0	-1.44643	1.31788	0.993953	-5.88848	2.99562		wild type, line B	Col-0	-0.0892857	1.64383	1	-5.63001	5.45144
	rcd1	4.3750*	1.27319	0.0416815	0.0835705	8.66643			rcd1	9.7500*	1.58809	2.14326e-06	4.39715	15.1029
	wild type, line A	-1.125	1.27319	0.99911	-5.41643	3.16643			wild type, line A	-1.375	1.58809	0.999263	-6.72785	3.97785
	ΔWWE, line A	3.75	1.27319	0.145982	-0.54143	8.04143			ΔWWE, line A	5.25	1.58809	0.059589	-0.102852	10.6029
	ΔWWE, line B	5.0000*	1.27319	0.00948209	0.70857	9.29143			ΔWWE, line B	6.8750*	1.58809	0.0024656	1.52215	12.2279
	ΔPARP-like, line A	1.625	1.27319	0.979746	-2.66643	5.91643			ΔPARP-like, line A	3.25	1.58809	0.660861	-2.10285	8.60285
	ΔPARP-like, line B	2.125	1.31788	0.899219	-2.31705	6.56705			ΔPARP-like, line B	-0.0892857	1.64383	1	-5.63001	5.45144
	ΔRST, line A	7.5250*	1.45166	0.000103859	2.63202	12.418			ΔRST, line A	11.2250*	1.81071	1.66706e-06	5.12181	17.3282
	ΔRST, line B	9.2500*	1.27319	1.69709e-08	4.95857	13.5414			ΔRST, line B	13.0000*	1.58809	2.92965e-10	7.64715	18.3529
	(S/T)IDR2(A), line A	5.4107*	1.31788	0.00528369	0.968663	9.85277			(S/T)IDR2(A), line A	8.4821*	1.64383	0.000113927	2.94141	14.0229
	(S/T)IDR2(A), line B	4.8393*	1.31788	0.0209882	0.397234	9.28134			(S/T)IDR2(A), line B	5.6250*	1.64383	0.0433911	0.0842717	11.1657
ΔWWE, line A	Col-0	-5.1964*	1.31788	0.00900946	-9.63848	-0.754377		ΔWWE, line A	Col-0	-5.33929	1.64383	0.0694397	-10.88	0.201443
	rcd1	0.625	1.27319	0.999997	-3.66643	4.91643			rcd1	4.5	1.58809	0.186997	-0.852852	9.85285
	wild type, line A	-4.8750*	1.27319	0.0129513	-9.16643	-0.58357			wild type, line A	-6.6250*	1.58809	0.00423222	-11.9779	-1.27215
	wild type, line B	-3.75	1.27319	0.145982	-8.04143	0.54143			wild type, line B	-5.25	1.58809	0.059589	-10.6029	0.102852
	ΔWWE, line B	1.25	1.27319	0.997689	-3.04143	5.54143			ΔWWE, line B	1.625	1.58809	0.996678	-3.72785	6.97785
	ΔPARP-like, line A	-2.125	1.27319	0.876389	-6.41643	2.16643			ΔPARP-like, line A	-2	1.58809	0.981713	-7.35285	3.35285
	ΔPARP-like, line B	-1.625	1.31788	0.984472	-6.06705	2.81705			ΔPARP-like, line B	-5.33929	1.64383	0.0694397	-10.88	0.201443
	ΔRST, line A	3.775	1.45166	0.297786	-1.11798	8.66798			ΔRST, line A	5.975	1.81071	0.0605578	-0.12819	12.0782
	ΔRST, line B	5.5000*	1.27319	0.00254602	1.20857	9.79143			ΔRST, line B	7.7500*	1.58809	0.000333119	2.39715	13.1029
	(S/T)IDR2(A), line A	1.66071	1.31788	0.981627	-2.78134	6.10277			(S/T)IDR2(A), line A	3.23214	1.64383	0.713958	-2.30859	8.77287
	(S/T)IDR2(A), line B	1.08929	1.31788	0.999523	-3.35277	5.53134			(S/T)IDR2(A), line B	0.375	1.64383	1	-5.16573	5.91573
ΔWWE, line B	Col-0	-6.4464*	1.31788	0.000319011	-10.8885	-2.00438		ΔWWE, line B	Col-0	-6.9643*	1.64383	0.003393	-12.505	-1.42356
	rcd1	-0.625	1.27319	0.999997	-4.91643	3.66643			rcd1	2.875	1.58809	0.807315	-2.47785	8.22785
	wild type, line A	-6.1250*	1.27319	0.000432166	-10.4164	-1.83357			wild type, line A	-8.2500*	1.58809	9.94238e-05	-13.6029	-2.89715
	wild type, line B	-5.0000*	1.27319	0.00948209	-9.29143	-0.70857			wild type, line B	-6.8750*	1.58809	0.0024656	-12.2279	-1.52215
	ΔWWE, line A	-1.25	1.27319	0.997689	-5.54143	3.04143			ΔWWE, line A	-1.625	1.58809	0.996678	-6.97785	3.72785
	ΔPARP-like, line A	-3.375	1.27319	0.27096	-7.66643	0.91643			ΔPARP-like, line A	-3.625	1.58809	0.497472	-8.97785	1.72785
	ΔPARP-like, line B	-2.875	1.31788	0.567625	-7.31705	1.56705			ΔPARP-like, line B	-6.9643*	1.64383	0.003393	-12.505	-1.42356
	ΔRST, line A	2.525	1.45166	0.844086	-2.36798	7.41798			ΔRST, line A	4.35	1.81071	0.41713	-1.75319	10.4532
	ΔRST, line B	4.25	1.27319	0.0546359	-0.0414295	8.54143			ΔRST, line B	6.1250*	1.58809	0.0118636	0.772148	11.4779
	(S/T)IDR2(A), line A	0.410714	1.31788	1	-4.03134	4.85277			(S/T)IDR2(A), line A	1.60714	1.64383	0.997774	-3.93359	7.14787
	(S/T)IDR2(A), line B	-0.160714	1.31788	1	-4.60277	4.28134			(S/T)IDR2(A), line B	-1.25	1.64383	0.999785	-6.79073	4.29073
ΔPARP-like, line A	Col-0	-3.07143	1.31788	0.464766	-7.51348	1.37062		ΔPARP-like, line A	Col-0	-3.33929	1.64383	0.671022	-8.88001	2.20144
	rcd1	2.75	1.27319	0.582692	-1.54143	7.04143			rcd1	6.5000*	1.58809	0.00551177	1.14715	11.8529
	wild type, line A	-2.75	1.27319	0.582692	-7.04143	1.54143			wild type, line A	-4.625	1.58809	0.157325	-9.97785	0.727852
	wild type, line B	-1.625	1.27319	0.979746	-5.91643	2.66643			wild type, line B	-3.25	1.58809	0.660861	-8.60285	2.10285
	ΔWWE, line A	2.125	1.27319	0.876389	-2.16643	6.41643			ΔWWE, line A	2	1.58809	0.981713	-3.35285	7.35285
	ΔWWE, line B	3.375	1.27319	0.27096	-0.91643	7.66643			ΔWWE, line B	3.625	1.58809	0.497472	-1.72785	8.97785
	ΔPARP-like, line B	0.5	1.31788	1	-3.94205	4.94205			ΔPARP-like, line B	-3.33929	1.64383	0.671022	-8.88001	2.20144
	ΔRST, line A	5.9000*	1.45166	0.0060616	1.00702	10.793			ΔRST, line A	7.9750*	1.81071	0.00189409	1.87181	14.0782
	ΔRST, line B	7.6250*	1.27319	4.0191e-06	3.33357	11.9164			ΔRST, line B	9.7500*	1.58809	2.14326e-06	4.39715	15.1029
	(S/T)IDR2(A), line A	3.78571	1.31788	0.171817	-0.656337	8.22777			(S/T)IDR2(A), line A	5.23214	1.64383	0.0821794	-0.308585	10.7729
	(S/T)IDR2(A), line B	3.21429	1.31788	0.393601	-1.22777	7.65634			(S/T)IDR2(A), line B	2.375	1.64383	0.950358	-3.16573	7.91573
ΔPARP-like, line B	Col-0	-3.57143	1.3611	0.285093	-8.15916	1.0163		ΔPARP-like, line B	Col-0	0	1.69774	1	-5.72244	5.72244
	rcd1	2.25	1.31788	0.859354	-2.19205	6.69205			rcd1	9.8393*	1.64383	4.07504e-06	4.29856	15.38
	wild type, line A	-3.25	1.31788	0.376572	-7.69205	1.19205			wild type, line A	-1.28571	1.64383	0.999718	-6.82644	4.25501
	wild type, line B	-2.125	1.31788	0.899219	-6.56705	2.31705			wild type, line B	0.0892857	1.64383	1	-5.45144	5.63001
	ΔWWE, line A	1.625	1.31788	0.984472	-2.81705	6.06705			ΔWWE, line A	5.33929	1.64383	0.0694397	-0.201443	10.88
	ΔWWE, line B	2.875	1.31788	0.567625	-1.56705	7.31705			ΔWWE, line B	6.9643*	1.64383	0.003393	1.42356	12.505
	ΔPARP-like, line A	-0.5	1.31788	1	-4.94205	3.94205			ΔPARP-like, line A	3.33929	1.64383	0.671022	-2.20144	8.88001
	ΔRST, line A	5.4000*	1.49101	0.0243973	0.374392	10.4256			ΔRST, line A	11.3143*	1.85979	2.70729e-06	5.04567	17.5829
	ΔRST, line B	7.1250*	1.31788	4.316e-05	2.68295	11.5671			ΔRST, line B	13.0893*	1.64383	7.86609e-10	7.54856	18.63
	(S/T)IDR2(A), line A	3.28571	1.3611	0.409586	-1.30202	7.87345			(S/T)IDR2(A), line A	8.5714*	1.69774	0.000175217	2.84899	14.2939
	(S/T)IDR2(A), line B	2.71429	1.3611	0.695751	-1.87345	7.30202			(S/T)IDR2(A), line B	5.71429	1.69774	0.0506619	-0.00815386	11.4367
ΔRST, line A	Col-0	-8.9714*	1.49101	3.57509e-06	-13.997	-3.94582		ΔRST, line A	Col-0	-11.3143*	1.85979	2.70729e-06	-17.5829	-5.04567
	rcd1	-3.15	1.45166	0.575721	-8.04298	1.74298			rcd1	-1.475	1.81071	0.999584	-7.57819	4.62819
	wild type, line A	-8.6500*	1.45166	4.55629e-06	-13.543	-3.75702			wild type, line A	-12.6000*	1.81071	6.46051e-08	-18.7032	-6.49681
	wild type, line B	-7.5250*	1.45166	0.000103859	-12.418	-2.63202			wild type, line B	-11.2250*	1.81071	1.66706e-06	-17.3282	-5.12181
	ΔWWE, line A	-3.775	1.45166	0.297786	-8.66798	1.11798			ΔWWE, line A	-5.975	1.81071	0.0605578	-12.0782	0.12819
	ΔWWE, line B	-2.525	1.45166	0.844086	-7.41798	2.36798			ΔWWE, line B	-4.35	1.81071	0.41713	-10.4532	1.75319
	ΔPARP-like, line A	-5.9000*	1.45166	0.0060616	-10.793	-1.00702			ΔPARP-like, line A	-7.9750*	1.81071	0.00189409	-14.0782	-1.87181
	ΔPARP-like, line B	-5.4000*	1.49101	0.0243973	-10.4256	-0.374392			ΔPARP-like, line B	-11.3143*	1.85979	2.70729e-06	-17.5829	-5.04567
	ΔRST, line B	1.725	1.45166	0.988405	-3.16798	6.61798			ΔRST, line B	1.775	1.81071	0.99772	-4.32819	7.87819
	(S/T)IDR2(A), line A	-2.11429	1.49101	0.956365	-7.13989	2.91132			(S/T)IDR2(A), line A	-2.74286	1.85979	0.942946	-9.01148	3.52576
	(S/T)IDR2(A), line B	-2.68571	1.49101	0.812238	-7.71132	2.33989			(S/T)IDR2(A), line B	-5.6	1.85979	0.12532	-11.8686	0.668618
ΔRST, line B	Col-0	-10.6964*	1.31788	3.98433e-10	-15.1385	-6.25438		ΔRST, line B	Col-0	-13.0893*	1.64383	7.86609e-10	-18.63	-7.54856
	rcd1	-4.8750*	1.27319	0.0129513	-9.16643	-0.58357			rcd1	-3.25	1.58809	0.660861	-8.60285	2.10285
	wild type, line A	-10.3750*	1.27319	3.45208e-10	-14.6664	-6.08357			wild type, line A	-14.3750*	1.58809	6.99119e-12	-19.7279	-9.02215
	wild type, line B	-9.2500*	1.27319	1.69709e-08	-13.5414	-4.95857			wild type, line B	-13.0000*	1.58809	2.92965e-10	-18.3529	-7.64715
	ΔWWE, line A	-5.5000*	1.27319	0.00254602	-9.79143	-1.20857			ΔWWE, line A	-7.7500*	1.58809	0.000333119	-13.1029	-2.39715
	ΔWWE, line B	-4.25	1.27319	0.0546359	-8.54143	0.0414295			ΔWWE, line B	-6.1250*	1.58809	0.0118636	-11.4779	-0.772148
	ΔPARP-like, line A	-7.6250*	1.27319	4.0191e-06	-11.9164	-3.33357			ΔPARP-like, line A	-9.7500*	1.58809	2.14326e-06	-15.1029	-4.39715
	ΔPARP-like, line B	-7.1250*	1.31788	4.316e-05	-11.5671	-2.68295			ΔPARP-like, line B	-13.0893*	1.64383	7.86609e-10	-18.63	-7.54856
	ΔRST, line A	-1.725	1.45166	0.988405	-6.61798	3.16798			ΔRST, line A	-1.775	1.81071	0.99772	-7.87819	4.32819
	(S/T)IDR2(A), line A	-3.83929	1.31788	0.156993	-8.28134	0.602766			(S/T)IDR2(A), line A	-4.51786	1.64383	0.223503	-10.0586	1.02287
	(S/T)IDR2(A), line B	-4.41071	1.31788	0.0533524	-8.85277	0.0313373			(S/T)IDR2(A), line B	-7.3750*	1.64383	0.00141531	-12.9157	-1.83427
(S/T)IDR2(A), line A	Col-0	-6.8571*	1.3611	0.000182617	-11.4449	-2.26941		(S/T)IDR2(A), line A	Col-0	-8.5714*	1.69774	0.000175217	-14.2939	-2.84899
	rcd1	-1.03571	1.31788	0.999705	-5.47777	3.40634			rcd1	1.26786	1.64383	0.999753	-4.27287	6.80859
	wild type, line A	-6.5357*	1.31788	0.00024673	-10.9778	-2.09366			wild type, line A	-9.8571*	1.64383	3.89504e-06	-15.3979	-4.31641
	wild type, line B	-5.4107*	1.31788	0.00528369	-9.85277	-0.968663			wild type, line B	-8.4821*	1.64383	0.000113927	-14.0229	-2.94141
	ΔWWE, line A	-1.66071	1.31788	0.981627	-6.10277	2.78134			ΔWWE, line A	-3.23214	1.64383	0.713958	-8.77287	2.30859
	ΔWWE, line B	-0.410714	1.31788	1	-4.85277	4.03134			ΔWWE, line B	-1.60714	1.64383	0.997774	-7.14787	3.93359
	ΔPARP-like, line A	-3.78571	1.31788	0.171817	-8.22777	0.656337			ΔPARP-like, line A	-5.23214	1.64383	0.0821794	-10.7729	0.308585
	ΔPARP-like, line B	-3.28571	1.3611	0.409586	-7.87345	1.30202			ΔPARP-like, line B	-8.5714*	1.69774	0.000175217	-14.2939	-2.84899
	ΔRST, line A	2.11429	1.49101	0.956365	-2.91132	7.13989			ΔRST, line A	2.74286	1.85979	0.942946	-3.52576	9.01148
	ΔRST, line B	3.83929	1.31788	0.156993	-0.602766	8.28134			ΔRST, line B	4.51786	1.64383	0.223503	-1.02287	10.0586
	(S/T)IDR2(A), line B	-0.571429	1.3611	0.999999	-5.15916	4.0163			(S/T)IDR2(A), line B	-2.85714	1.69774	0.870362	-8.57958	2.8653
(S/T)IDR2(A), line B	Col-0	-6.2857*	1.3611	0.000880101	-10.8734	-1.69798		(S/T)IDR2(A), line B	Col-0	-5.71429	1.69774	0.0506619	-11.4367	0.00815386
	rcd1	-0.464286	1.31788	1	-4.90634	3.97777			rcd1	4.125	1.64383	0.35012	-1.41573	9.66573
	wild type, line A	-5.9643*	1.31788	0.00122977	-10.4063	-1.52223			wild type, line A	-7.0000*	1.64383	0.0031493	-12.5407	-1.45927
	wild type, line B	-4.8393*	1.31788	0.0209882	-9.28134	-0.397234			wild type, line B	-5.6250*	1.64383	0.0433911	-11.1657	-0.0842717
	ΔWWE, line A	-1.08929	1.31788	0.999523	-5.53134	3.35277			ΔWWE, line A	-0.375	1.64383	1	-5.91573	5.16573
	ΔWWE, line B	0.160714	1.31788	1	-4.28134	4.60277			ΔWWE, line B	1.25	1.64383	0.999785	-4.29073	6.79073
	ΔPARP-like, line A	-3.21429	1.31788	0.393601	-7.65634	1.22777			ΔPARP-like, line A	-2.375	1.64383	0.950358	-7.91573	3.16573
	ΔPARP-like, line B	-2.71429	1.3611	0.695751	-7.30202	1.87345			ΔPARP-like, line B	-5.71429	1.69774	0.0506619	-11.4367	0.00815386
	ΔRST, line A	2.68571	1.49101	0.812238	-2.33989	7.71132			ΔRST, line A	5.6	1.85979	0.12532	-0.668618	11.8686
	ΔRST, line B	4.41071	1.31788	0.0533524	-0.0313373	8.85277			ΔRST, line B	7.3750*	1.64383	0.00141531	1.83427	12.9157
	(S/T)IDR2(A), line A	0.571429	1.3611	0.999999	-4.0163	5.15916			(S/T)IDR2(A), line A	2.85714	1.69774	0.870362	-2.8653	8.57958
Based on observed means. The error term is Mean Square(Error) = 6.484.								Based on observed means. The error term is Mean Square(Error) = 10.088.
*. The mean difference is significant at the 0.05 level.								*. The mean difference is significant at the 0.05 level.

### Sheet: Figure 6B
Source data
	Fv/Fm at 15 hours
Col-0	0.605873
Col-0	0.57453
Col-0	0.694704
Col-0	0.660342
rcd1	0.741573
rcd1	0.753012
rcd1	0.726509
rcd1	0.733454
ppk124	0.499215
ppk124	0.49396
ppk124	0.565401
ppk124	0.347059
ppk234	0.572562
ppk234	0.438283
ppk234	0.489146
ppk234	0.516995
Univariate Analysis of Variance
Tests of Between-Subjects Effects
Dependent Variable:	Fv/Fm at 15 hours
Source	Type III Sum of Squares	df	Mean Square	F	Sig.
Corrected Model	.177a	3	0.0590146	16.1011	0.000165819
Intercept	5.53731	1	5.53731	1510.76	5.42095e-14
VAR00009	0.177044	3	0.0590146	16.1011	0.000165819
Error	0.0439829	12	0.00366524
Total	5.75834	16
Corrected Total	0.221027	15
a. R Squared = .801 (Adjusted R Squared = .751)
Post Hoc Tests
Dependent Variable:	Fv/Fm at 15 hours
Tukey HSD
Genotype:		Mean Difference (I-J)	Std. Error	Sig.	95% Confidence Interval
					Lower Bound	Upper Bound
Col-0	rcd1	-0.104775	0.0428091	0.120354	-0.231871	0.022321
	ppk124	.1574*	0.0428091	0.0144911	0.030354	0.284546
	ppk234	.1296*	0.0428091	0.0451622	0.00251896	0.256711
rcd1	Col-0	0.104775	0.0428091	0.120354	-0.022321	0.231871
	ppk124	.2622*	0.0428091	0.000259589	0.135129	0.389321
	ppk234	.2344*	0.0428091	0.000706575	0.107294	0.361486
ppk124	Col-0	-.1574*	0.0428091	0.0144911	-0.284546	-0.030354
	rcd1	-.2622*	0.0428091	0.000259589	-0.389321	-0.135129
	ppk234	-0.027835	0.0428091	0.91346	-0.154931	0.099261
ppk234	Col-0	-.1296*	0.0428091	0.0451622	-0.256711	-0.00251896
	rcd1	-.2344*	0.0428091	0.000706575	-0.361486	-0.107294
	ppk124	0.027835	0.0428091	0.91346	-0.099261	0.154931
Based on observed means. The error term is Mean Square(Error) = .004.
*. The mean difference is significant at the 0.05 level.
